# *E. coli* Leucine-responsive regulatory protein bridges DNA *in vivo* and tunably dissociates in the presence of exogenous leucine

**DOI:** 10.1101/2022.03.07.483379

**Authors:** Christine A. Ziegler, Peter L. Freddolino

## Abstract

Feast-Famine Response Proteins are a widely conserved class of global regulators in prokaryotes, the most highly studied of which is the *E. coli* leucine-responsive regulatory protein (Lrp). Lrp senses environmental nutrition status and subsequently regulates up to one-third of the genes in *E. coli*, either directly or indirectly. Lrp exists predominantly as octamers and hexadecamers (16mers), where leucine is believed to shift the equilibrium towards the octameric state. In this study, we analyzed the effects of three oligomerization state mutants of Lrp in terms of their ability to bind to DNA and regulate gene expression in response to exogenous leucine. We find that oligomerization beyond dimers is required for Lrp’s regulatory activity, and that contrary to prior speculation, exogenous leucine modulates Lrp activity at its target promoters exclusively by inhibiting Lrp binding to DNA. We also find evidence that Lrp binding bridges DNA over length scales of multiple kilobases, revealing a new range of mechanisms for Lrp-mediated transcriptional regulation.
