## Supplementary material for "*E. coli* Leucine-responsive regulatory protein bridges DNA *in vivo* and tunably dissociates in the presence of exogenous leucine": Table S1

### Sheet: Sheet1
Name	Genotype	Reference
RL3000	MG1655 ilvG+ rph+ rfb-50 yciI::82bp nudF(G102V) Δ(glcByghO) crl+(Δins1-I) ybhJ(L54I) ychE+(Δins5-U) mntP(G25D) yecD(N186H) gatC+ glpR+ flhD+(ΔinsAB-5)	Gift from Landick Lab
WT Lrp at ThyA	RL3000, lrp::scar, WT-Lrp_ThyA	this study
lrp::scar	RL3000, lrp::scar, ThyA	this study
D114E	RL3000, lrp::scar, D114E-Lrp_ThyA	this study
ΔC11	RL3000, lrp::scar, K154*-Lrp_ThyA	this study
L136R	RL3000, lrp::scar, L136R-Lrp_ThyA	this study
PalaE-lacZ, WT at Nat.	RL3000, lacZ::CAT, PalaE-lacZ-alaE	this study
PalaE-lacZ, WT	RL3000, lrp::scar, WT-Lrp_ThyA, lacZ::CAT, PalaE-lacZ-alaE	this study
PalaE-lacZ, D114E	RL3000, lrp::scar, D114E-Lrp_ThyA, lacZ::CAT, PalaE-lacZ-alaE	this study
PalaE-lacZ, L136R	RL3000, lrp::scar, L136R-Lrp_ThyA, lacZ::CAT, PalaE-lacZ-alaE	this study
PalaE-lacZ, ΔC11	RL3000, lrp::scar, K154*-Lrp_ThyA, lacZ::CAT, PalaE-lacZ-alaE	this study
PalaE-lacZ, lrp::scar	RL3000, lrp::scar, ThyA, lacZ::CAT, PalaE-lacZ-alaE	this study
PoppA-lacZ, WT at Nat.	RL3000, lacZ::CAT, PoppA-lacZ-oppA	this study
PoppA-lacZ, WT	RL3000, lrp::scar, WT-Lrp_ThyA, lacZ::CAT, PoppA-lacZ-oppA	this study
PoppA-lacZ, D114E	RL3000, lrp::scar, D114E-Lrp_ThyA, lacZ::CAT, PoppA-lacZ-oppA	this study
PoppA-lacZ, L136R	RL3000, lrp::scar, L136R-Lrp_ThyA, lacZ::CAT, PoppA-lacZ-oppA	this study
PoppA-lacZ, ΔC11	RL3000, lrp::scar, K154*-Lrp_ThyA, lacZ::CAT, PoppA-lacZ-oppA	this study
PoppA-lacZ, lrp::scar	RL3000, lrp::scar, ThyA, lacZ::CAT, PoppA-lacZ-oppA	this study
WT fadR-ycgB-dadAX-KanR	RL3000, lrp::scar, WT-Lrp_ThyA, WT fadR-ycgB-dadAX-KanR	this study
Lrp5_scr-KanR	RL3000, lrp::scar, WT-Lrp_ThyA, Lrp5_scr-fadR-ycgB-dadAX-KanR	this study
Peak3_scr-KanR	RL3000, lrp::scar, WT-Lrp_ThyA, Peak3_scr-fadR-ycgB-dadAX-KanR	this study
Secondary_scr-KanR	RL3000, lrp::scar, WT-Lrp_ThyA, Secondary_scr-fadR-ycgB-dadAX-KanR	this study
