## Supplementary material for "*E. coli* Leucine-responsive regulatory protein bridges DNA *in vivo* and tunably dissociates in the presence of exogenous leucine": Table S2

### Sheet: Sheet1
Condition	Genotype	value	ci.lo	ci.hi	sig.vs.wt	P_diff	fitted_plot	ci_lo_plot	ci_hi_plot
LIVLog	WT	0.467293	-0.241875	1.16459	NA	NA	4.82073	4.02796	5.60023
LIVLog	D114E	0.877293	0.143416	1.55599	0.1034	0.8966	5.27907	4.45867	6.03777
LIVLog	dC11	-0.366835	-1.09785	0.317807	0.009	0.991	3.88827	3.07108	4.65362
LIVLog	L136R	0.0468086	-0.659228	0.743009	0.0944	0.9056	4.35068	3.56141	5.12895
LIVLog	WT_nat	0.24887	-0.616962	1.06416	0.2826	0.7174	4.57656	3.60866	5.48796
LIVStat	WT	-0.00915668	-0.800788	0.783481	NA	NA	4.28811	3.40316	5.17419
LIVStat	D114E	0.533372	-0.266673	1.32753	0.084	0.916	4.8946	4.00024	5.78238
LIVStat	dC11	-2.1557	-2.93222	-1.32737	0.001	0.999	1.88852	1.02045	2.8145
LIVStat	L136R	-0.339849	-1.1467	0.478287	0.1924	0.8076	3.91844	3.01647	4.83302
LIVStat	WT_nat	-0.0292324	-1.00734	0.946575	0.4847	0.5153	4.26567	3.17226	5.35652
MinLog	WT	0.817793	0.0218704	1.61459	NA	NA	5.21255	4.3228	6.10328
MinLog	D114E	1.16003	0.355703	1.9476	0.1859	0.8141	5.59514	4.69599	6.47555
MinLog	dC11	-0.0490647	-0.870032	0.783911	0.0244	0.9756	4.2435	3.32575	5.17467
MinLog	L136R	0.112184	-0.716342	0.926675	0.0432	0.9568	4.42376	3.49756	5.33427
MinLog	WT_nat	0.738061	-0.274604	1.75272	0.4315	0.5685	5.12342	3.99137	6.2577
MinStat	WT	0.302219	-0.520035	1.14337	NA	NA	4.6362	3.71701	5.57651
MinStat	D114E	0.581028	-0.251831	1.42753	0.2372	0.7628	4.94787	4.01683	5.89417
MinStat	dC11	-2.2955	-3.09708	-1.42606	0.001	0.999	1.73225	0.83617	2.70418
MinStat	L136R	-0.403423	-1.21992	0.432563	0.0503	0.9497	3.84737	2.93462	4.78191
MinStat	WT_nat	0.402664	-0.606844	1.44636	0.5852	0.5852	4.74848	3.61997	5.91522
