## Supplementary material for "*E. coli* Leucine-responsive regulatory protein bridges DNA *in vivo* and tunably dissociates in the presence of exogenous leucine": Table S3

### Sheet: Sheet1
Primer Name	Primer Sequence (5' to 3')
P1_WT_fwd	gctggctaccgctaatgaag
P1_WT_rev	gccgcggaatatgttgtaat
P1_Mut_fwd	acggctttcagacaacatcc
P1_Mut_rev	taccagatgcaaatgccaaa
P2_WT_fwd	gtggcgcatttttctccata
P2_WT_rev	cgaggaagagaaaacggttg
P2_Mut_fwd	tttcctgtggttcagatgga
P2_Mut_rev	tggagaaccttgccaaaaag
P3_WT_fwd	ttatcagagtgccactaatcc
P3_WT_rev	ttagtatctcctgctgaacgc
P3_Mut_fwd	ttgttcgttattggcgatttc
P3_Mut_rev	cggcaatatggcgtctagtt
P4_WT_fwd	aatggcgaatgttggcga
P4_WT_rev	ccggaaattccatcaggatgt
P4_Mut_fwd	ttgactgtttggcagcaact
P4_Mut_rev	accatctgggtgttctgctt
Ctrl1_cysG_fwd	tattccgttctcggtggttc
Ctrl1_cysG_rev	cgtgagtggaatacccgaat
Ctrl2_mdoG_fwd	tcgataccccggtcaaaata
Ctrl2_mdoG_rev	cgggctgtatttgattcgtt
gBlock Name	gBlock Sequence (5' to 3')
fadR_gBlock	cttccggtttaaatatccttGAAACCCTAGCTAGATTGGATCATGAATCTGTACCTCAATTAATCGATAATTTATTGTCAGTTAGAACTAATATCTCTACAATTTTTATTAGAACGGCTTTCAGACAACATCCTGATAAGGCCCAGGAAGTGTTGGCTACAGCCAATGAAGTTGCAGATCATGCCGACGCTTTTGCTGAATTGGATTACAATATATTTAGAGGTTTGGCATTTGCATCTGGTAACCCAATCTACGGTTTAATCTTGAATGGTATGAAAGGTTTGTACACTAGAATTGGTAGACATTATTTCGCTAACCCAGAAGCCAGATCCTTAGCCCTAGGTTTTTATCACAAGTTGTCCGCACTGTGCTCTGAAGGTGCTCATGATCAAGTTTATG…
ycgB_gBlock	gttggcgactgacaaatccgTTTTATATCCTGGAACATGGCGAAACCTAATGCGTAGGGATTAATACCGCTATACCATGGAGAATTATAAGGTGGTTGAAAAACAACGTTAGTATGTGAGTGTAAGAATTCTAACATAAATCTTTCGGTAACTTTACCCTCATCGTACAAATGATTCAAAATAGTGTAATGCCAAAAAGTAGCCCAACCTTCATTCATAACTTGGGTTTGTTTTTGTGGATAAAAATATTGAGAAACCTTTCTGACGATCCTCAAGATTTCTCTTTGCCAGGATTCTAATAATGGTGCATTCTTTTCCATAAAATACAACAAGTTTTCCTGTGGTTCAGATGGATATCTTCTGGCTTCAGCAACAGTTTTTTCTTCTTCCCTTTTTGGC…
pDadA_gBlock	ggatagttaattggcatgccAACAGAAGAATATGCATCCATCATCTGTTCTGATGTAATCACTTCAATCTGGTGTGGATAGGTATCCAAACGGTACAACTTAGCAACTCGATCAATTTCCGCCAAGTAGACATCCAACAAATCGAAAGTCCAATCTGGTCCATCAGAGAGTCGTGTAGTATCCTTATTCATCGAATCAATTGTTGCCATacgcgcaccGGTGCCGTTGTCTATTCctctgtgtggagcacctcatttcaagcatagaacacctgttaaaaaccgcgtcgccATTATTGTTCGTTATTGgcgatttcttattaATCCTAATTGCACGGCAcgcttctgaGGTATCGGCATATTGATataaaaagggcgtGATAGGAACGTACAACTagac…
dadX_gBlock	cgatcggggccaccgatggcTTTGCTCTGTTGAATTTGGAAGAAGCCATTACATTAAGAGAAAGAGGTTGGAAAGGTCCAATCTTGATGTTAGAAGGTTTCTTTCATGCTCAAGATTTGGAAATTTATGATCAACACAGGTTGACGACTTGTGTTCATTCAAATTGGCAATTAAAGGCTTTACAAAACGCTAGATTAAAAGCTCCATTGGATATTTACTTAAAAGTCAATTCCGGTATGAACAGATTGGGATTCCAACCAGATAGAGTATTGACTGTTTGGCAGCAACTAAGAGCTATGGCTAACGTTGGTGAAATGACTTTGATGTCTCATTTCGCCGAAGCAGAACACCCAGATGGTATTTCTGGTGCTATGGCTAGAATTGAACAAGCTGCTGAAG…
