## Supplementary material for "*E. coli* Leucine-responsive regulatory protein bridges DNA *in vivo* and tunably dissociates in the presence of exogenous leucine": Table S4

### Sheet: Sheet1
peak	sample	value	ci.lo	ci.hi	sig.vs.wt
P1	WT	1.07027	0.871322	1.27296	0
P1	Lrp5	1.03615	0.838811	1.23642	0.6285
P1	P3_mut	0.500676	0.304383	0.700035	1
P1	2nd	0.272072	0.0751781	0.468662	1
P2	WT	1.45451	1.24459	1.65054	0
P2	Lrp5	1.16722	0.960191	1.37482	0.99025
P2	P3_mut	0.435317	0.223179	0.641203	1
P2	2nd	0.475817	0.274791	0.675651	1
P3	WT	4.06929	3.86458	4.27083	0
P3	Lrp5	1.84046	1.64256	2.03759	1
P3	P3_mut	0.62016	0.418035	0.81873	1
P3	2nd	3.47497	3.27571	3.68438	1
P4	WT	1.03753	0.83347	1.23154	0
P4	Lrp5	1.00732	0.805357	1.21211	0.613
P4	P3_mut	0.661993	0.459638	0.866101	0.9985
P4	2nd	0.167953	-0.0429423	0.368509	1
